# hnRNPUL1 ensures efficient Integrator-mediated cleavage of snRNAs and is mutated in amyotrophic lateral sclerosis

**DOI:** 10.1101/2023.07.22.550030

**Authors:** Ivaylo D. Yonchev, Carmen V. Apostol, Llywelyn Griffith, Ang Li, Larissa Butler, Helen Patrick, Elisa Aguilar-Martinez, Ashleigh G. R. Whelan, Caroline Evans, Mark J. Dickman, Johnathan Cooper-Knock, Pamela J. Shaw, Steven West, Ivana Barbaric, Ian M. Sudbery, Stuart A. Wilson

**Affiliations:** Sheffield Institute For Nucleic Acids (SInFoNiA) and School of Biosciences, The University of Sheffield, Sheffield, S10 2TN, UK; Department of Molecular and Cellular Biology, Baylor College of Medicine, Houston, TX 77030, USA; Department of Biochemistry and Molecular Pharmacology, Baylor College of Medicine, Houston, TX 77030, USA; UK Dementia Research Institute at King’s College London, London, WC1E 6BT, UK; Centre for Stem Cell Biology, School of Biosciences, The University of Sheffield, Sheffield, S10 2TN, UK; The University of Manchester, Faculty of Biology, Medicine and Health, Manchester, M13 9PT, UK; Department of Chemical and Biological Engineering, The University of Sheffield, Sheffield, S1 4LZ, UK; Sheffield Institute for Translational Neuroscience, The University of Sheffield, Sheffield, S10 2HQ, UK; Living Systems Institute, University of Exeter, Exeter, EX4 4QD, UK

## Abstract

Integrator cleaves nascent RNA, triggering RNA polymerase II transcription termination, but how cleavage is regulated is poorly understood. Here we show hnRNPUL1 ensures efficient Integrator-mediated cleavage of nascent RNA downstream of snRNA genes and, in the case of U2 snRNA, binds a terminal stem-loop involved in this process. In the nucleoplasm, hnRNPUL1 binds U4 snRNA and SART3 and enables efficient reformation of the U4:U6 di-snRNP for further rounds of pre-mRNA splicing. Sustained hnRNPUL1 loss leads to reduced levels of snRNAs, defects in histone mRNA 3′ end processing and loss of Cajal bodies. hnRNPUL1 binds RNA through multiple domains, including a globular central domain comprising tightly juxtaposed SPRY and dead polynucleotide kinase folds. This latter fold allows binding to 5′-monophosphorylated RNAs in a mutually exclusive manner with ATP binding and functions as an XRN2 antagonist when overexpressed. We identify a cohort of amyotrophic lateral sclerosis patients harbouring disruptive mutations in hnRNPUL1. SMN loss in spinal muscular atrophy and hnRNPUL1 loss both disrupt snRNP biogenesis, leading to motor neuron death, suggesting a common aetiology.
