## Supplementary Table 3 for "hnRNPUL1 ensures efficient Integrator-mediated cleavage of snRNAs and is mutated in amyotrophic lateral sclerosis"

### Sheet: qRT-PCR Primers
Transcript	Fwd 5′-3′	Rev 5′-3′
U1 snRNA	ACCTGGCAGGGGAGATACCA	GGGGAAAGCGCGAACGCAGT
U2 snRNA	GATTTTTGGAGCAGGGAGATGG	TACTGCAATACCAGGTCGATGC
U4 snRNA	TATCCGAGGCGCGATTATTG	CCAGTGCCGACTATATTGCAAG
U5 snRNA	TCTGGTTTCTCTTCAGATCGCA	GAGTTGTTCCTCTCCACGGA
U6 snRNA	TGCTCGCTTCGGCAGCACAT	AATATGGAACGCTTCACGAA
18S	GTGGAGCGATTTGTCTGGTT	CGGACATCTAAGGGCATCAC
ASCL1	CGCGGCCAACAAGAAGATG	CGACGAGTAGGATGAGACCG
U1 downstream	AAAGCAGCCAGGGTAGAAAG	ATCCTACAGTGGAGGGTTTATG
U2 downstream	GTAGCCACGGTGGAAACGAC	GCCGGCTTAACTTAACTGCT
U4 downstream	ACTCACAGTACCCGCACAGA	TGGTTTGATAAGTTATGAGCTGTTC
U1 uncleaved	TACCTGGCAGGGGAGATACC	GCGTACGGTCTGTTTTTGAAACTC
U2 uncleaved	GCAGGTGCTACCGTCTCTCAC	ACGTCCTCTATCCGAGGACAATA
U4 uncleaved	CGTAGCCAATGAGGTCTATCCG	CCTCTGTTGTTCAACTGCAAGAAA
U5 uncleaved	ATTTCCGTGGAGAGGAACAACTC	GCACCATTGAACAGAAAAAGGAA
ACTB uncleaved	GCTTTTGGTCTCCCTGGGA	CTGCACTCTGGGTAAGGACA
ACTB 1.7kb downstream	CCAACCAGATGTGTTCCGTG	CAAGACCACCACCACAATCG

### Sheet: ChIP-qPCR Primers
Locus	Fwd 5′-3′	Rev 5′-3′
U1 PSE	GAAAGGGCTCGGGAGTGC	GGTAAGTATGAAACGTTGTGCCTC
U1 +550	TGCCCTAGCGCATATGCAC	AAACTTCCCGCCTTCTATCTCC
ActB	TATTCTCGCAGCTCACCAT	TCCTGTGCAGAGAAAGCG

### Sheet: Northern Blotting oligos
Target	Oligo sequence 5′-3′
U6 snrna	AAAATATGGAACGCTTCACGAA
U7 snrna	AAAGCCTACTAGACAAATTCTAAAA

### Sheet: Fig1 oligos
Name	Sequence 5′-3′
RNA mono-Pi substrate	GGGGACUUGUCAUGCACUGACAUCACAGAAGAU
dsDNA kinase substrate fwd	CTTCAGGATGGAAG
dsDNA kinase substrate rv	GTGACCATCTTCCA

### Sheet: Antibodies
Antibody	Source	Identifier
anti-FLAG tag	Millipore, Sigma	Cat# F3165; RRID:AB_259529
anti-hexahistidine tag	Abcam	Cat# ab184607; RRID:AB_2868537
anti-Tubulin	Millipore, Sigma	Cat# T5168; RRID:AB_477579
anti-hnRNPUL1	This paper	N/A
anti-Total Pol II	MBL Life Science	Cat# MABI0601; RRID:AB_2728735
anti-Unphosphorylated Pol II	Abcam	Cat# ab817; RRID:AB_306327
anti-Ser2P Pol II	Abcam	Cat# ab5095; RRID:AB_304749
anti-Ser5P Pol II	Abcam	Cat# ab5131; RRID:AB_449369
anti-Ser7P Pol II	Active Motif	Cat# 61087; RRID:AB_2687452
anti-SSRP1	Biolegend	Cat# 609701; RRID:AB_315731
anti-Histone H3	Abcam	Cat# ab1791; RRID:AB_302613
anti-TBP	Proteintech	Cat# 66166-1-Ig; RRID:AB_2881562
anti-LARP7	Bethyl Laboratories	Cat# A303-723A; RRID:AB_11205813
anti-TAF15	Abcam	Cat# ab134916; RRID:AB_2614922
anti-EWSR1	Bethyl	Cat# A300-417; RRID: AB_420957
anti-FUS	Novus Biologicals	Cat# NB100-565; RRID:AB_523761
anti-SART3	Bethyl Laboratories	Cat# A301-521A; RRID:AB_999668
anti-SMN	Abcam	Cat# ab5831; RRID:AB_305144
anti-hnRNPU	Abcam	Cat# ab10297; RRID:AB_297037
anti-U1C	Millipore, Sigma	Cat# SAB4200188; RRID:AB_10640155
anti-U1A	Abcam	Cat# ab155054; RRID:AB_2747404
anti-Coilin	Bethyl Laboratories	Cat# A303-760A; RRID:AB_11205455
anti-Ints1	Millipore, Sigma	Cat# MABS1984; RRID:AB_2848204
anti-Ints3	Proteintech	Cat# 16620-1-AP; RRID:AB_2127274
anti-DICE1 (Ints6)	Santa Cruz	Cat# sc-376524; RRID: AB_11151226
anti-Ints11	Abcam	Cat# ab75276; RRID:AB_1280958
anti-C15orf44 (Ints14)	Bethyl Laboratories	Cat# A303-576A; RRID:AB_11125350
anti-PP2AC	Millipore, Sigma	Cat# 05-421; RRID:AB_309726
anti-PP2R1A	Bethyl Laboratories	Cat# A300-962A; RRID:AB_805812
anti-ARS2	Abcam	Cat# ab192999; RRID:AB_2753212
anti-RBM7	Atlas	Cat# HPA013993; RRID:AB_1856137
anti-ZCCHC8	Abcam	Cat# ab68739; RRID:AB_1271512
anti-MTR4	Abcam	Cat# ab187884; RRID:AB_2941295
anti-mouse	Promega	Cat# W4021; RRID: AB_430834
anti-rat	ThermoFisher	Cat# 62-9520; RRID: AB_2533965
anti-rabbit	Promega	Cat# W4011; RRID:AB_430833

### Sheet: Chemicals
Chemical	Source	Identifier
Apyrase	Millipore, Sigma	Cat# A6132
Auxin	Sigma	Cat #I3750-25G-A
Blasticidin	Melford	Cat #B12150-0.1
Doxycycline	Sigma	Cat #D3447-500MG
G418	Capricorn	Cat #G418-R
Hygromycin B	Invitrogen	Cat #10687010
Penicillin/Streptomycin	Gibco	Cat # 15140122
Puromycin	Sigma	Cat #P8833
Tetracyclin	Sigma	Cat #87128-25G
Zeocin	ThermoFisher	Cat #R25005
Fetal bovinef serum (FBS)	Biosera	Cat #FB-1001T/500
Trypsin EDTA	Biosera	Cat #LM-T1705/500
Vitronectin	ThermoFisher	Cat #A14700
Y-27632	Stemcell technologies	Cat #72302
LDN 193189	Tocris	Cat #6053
CHIR 99021	Tocris	Cat #4423
SB 431542	Tocris	Cat #1614
PVA	Sigma	Cat #P8136
All-trans retinoic acid	Sigma	Cat #R2625
SAG	Tocris	Cat #4366
BDNF	Peprotech	Cat #450-02
GDNF	Peprotech	Cat #450-10
DAPT	Tocris	Cat #2634
Poly-L-Ornithine	Sigma	Cat #P4957
CNTF	Peprotech	Cat #450-13
Dulbecco's Modified Eagle Medium F-12 (DMEM F-12)	Sigma	Cat #D6425
Neurobasal	Gibco	Cat #21103049
N2 Supplement	Gibco	Cat #17502001
B27 Supplement	Gibco	Cat #17504001
Glutamax	Gibco	Cat #35050038
Non-essential amino acids	Gibco	Cat #1114035
Beta-mercaptoethanol	Gibco	Cat #31350010
TurboFect Transfection Reagent	ThermoFisher	Cat #R0533
Dulbecco's Modified Eagle Medium (DMEM)	VWR	Cat #L0101-500
Essential 8 Medium	ThermoFisher	Cat #A1517001
mTeSR1 Basal Medium	Stemcell technologies	Cat #85857
U-bottomed low attachment plates	Greiner	Cat #650185
3xFLAG peptide	Millipore, Sigma	Cat #F4799
1,6-Hexanediol	Millipore, Sigma	Cat #H11807
Lipofectamine 2000	Millipore, Sigma	Cat #11668027
TLC PEI cellulose sheets	MACHEREY-NAGEL	Cat #801063
cOmplete EDTA-free Protease Inhibitor Cocktail	Roche	Cat #11873580001
Proteinase K	Millipore, Sigma	Cat #3115879001
RNase A	Millipore, Sigma	Cat #10109169001
RiboSafe RNase Inhibitor	Meridian Bioscience	Cat #BIO65028
TURBO Dnase	Invitrogen	Cat #AM2239
α-32P ATP	PerkinElmer	Cat #BLU503H250UC
ɣ-32P ATP	PerkinElmer	Cat #BLU502Z250UC
α-32P GTP	PerkinElmer	Cat #NEG506H250UC
m7GP3G (monomethyl cap analog)	Jena Bioscience	Cat #NU-852S
AMP-PNP	Roche	Cat #33699920
GMP-PNP	Sigma	Cat #G0635
ADP	Sigma	Cat #A-5285
GTP	Sigma	Cat #G8877
T4 PNK (3' phosphatase minus)	New England Biolabs	Cat #M0236S
ANTI-FLAG M2 Affinity Gel	Sigma	Cat #A2220
Glutathione Sepharose 4B	GE Healthcre	Cat #17-0756-01
Talon Superflow	GE Healthcre	Cat #28-9575-02
4 Thiouridine	Biosynth	Cat #NT06186
μMAC magnetic streptavidin beads	Miltenyi Biotec	Cat. #130-091-287
Vivaspin Turbo 15 RC, 10,000 MWCO	SARTORIUS	Cat #VS15TR01
Phase Lock Gel Heavy tubes	VWR	Cat. #733-2478
Costar Spin-X Centrifuge Tube Filters	Corning	Cat #8161
Pierce Protein Concentrators 10K MWCO	Thermo Scientific	Cat #88513
Gibson Assembly Cloning Kit	New England Biolabs	Cat #E5510S
Q5 Site-Directed Mutagenesis Kit	New England Biolabs	Cat #E0554S
High Capacity cDNA Reverse Transcription Kit	ThermoFisher	Cat #4368814
SensiMix SYBR Hi-ROX Kit	Bioline	Cat #QT605-05
Small RNA-Seq Library Prep Kit for Illumina	Lexogen	Cat #052.08
Neon Transfection System 100 µL Kit	ThermoFisher	Cat #MPK10096
Dual-Glo Luciferase Assay Kit	Promega	Cat #E2920
NEBNext Ultra II Directional RNA Library Prep Kit for Illumina	NEB	Cat #E7760
Qubit RNA BR Assay Kit	ThermoFisher	Cat #Q10210
Qubit RNA HS Assay kit	ThermoFisher	Cat #Q32852
Biotin-MTSEA XX	Biotium	Cat #90066

### Sheet: Plasmids
Recombinant DNA	Source	Identifier	gRNA sequence
pcDNA5-FRT 3xFLAG hnRNPUL1	This paper	N/A
pcDNA5-FRT 3xFLAG hnRNPUL1 ΔSAP	This paper	N/A
pcDNA5-FRT 3xFLAG hnRNPUL1 ΔSPRY	This paper	N/A
pcDNA5-FRT 3xFLAG hnRNPUL1 ΔWA	This paper	N/A
pcDNA5-FRT 3xFLAG hnRNPUL1 ΔWB	This paper	N/A
pcDNA5-FRT 3xFLAG hnRNPUL1 ΔPLD	This paper	N/A
pcDNA5-FRT 3xFLAG hnRNPUL1 N456D	This paper	N/A
pcDNA5-FRT 3xFLAG hnRNPUL1 R516A	This paper	N/A
pcDNA5-FRT 3xFLAG hnRNPUL1 CTD	This paper	N/A
pcDNA5-FRT 3xFLAG hnRNPUL1 ΔCTD	This paper	N/A
pcDNA5-FRT 3xFLAG hnRNPUL1 ΔCTD ΔWA	This paper	N/A
pcDNA5-FRT 3xFLAG SPRY-dPNK	This paper	N/A
pcDNA5-FRT 3xFLAG SPRY-dPNK ΔWA	This paper	N/A
pcDNA5-FRT 3xFLAG SPRY-dPNK ΔWB	This paper	N/A
pcDNA5-FRT 3xFLAG SPRY-dPNK T507A	This paper	N/A
pcDNA5-FRT 3xFLAG SPRY-dPNK R516A	This paper	N/A
pcDNA5-FRT 3xFLAG hnRNPU	This paper	N/A
pcDNA5-FRT 3xFLAG hnRNPU N512D	This paper	N/A
pcDNA5-FRT 3xFLAG hnRNPUL2	This paper	N/A
pcDNA5-FRT 3xFLAG GFP	This paper	N/A
pET 6xHis- hnRNPUL1 CTD- GFP	This paper, cloned from Addgene #29663
pET 6xHis- Pol II CTDLAST22- mCherry	This paper, cloned from Addgene #29722
pET 6xHis- GFP	Addgene	Cat #29663
pET24b+ Snu13-6xHis	This paper	N/A
pGEX GST- Pol II CTDFIRST25	Provided by Shona Murphy
pECE GAL4-VP16	Addgene	Cat #71728
5xGAL4-TATA-luciferase	Addgene	Cat #46756
pGL4.75	Promega	Cat #E6931
p3x FLAG- GAL4-FUS PLD	This paper, cloned from Addgene #71728
p3x FLAG- GAL4- hnRNPUL1 SPRY-PLD	This paper, cloned from Addgene #71728
p3x FLAG- GAL4- hnRNPUL1 dPNK-PLD	This paper, cloned from Addgene #71728
p3x FLAG- GAL4- hnRNPUL1 RGG-PLD	This paper, cloned from Addgene #71728
p3x FLAG- GAL4- hnRNPUL1 PLD	This paper, cloned from Addgene #71728
pHRdSV40-NLS-dCas9-24xGCN4_v4-NLS-P2A-Hygro-dWPRE	This paper, cloned from Addgene #60910
pHRdSV40-scFv-GCN4-sfGFP-VP64-GB1-NLS	This paper, cloned from Addgene #60904
pHRdSV40-scFv-GCN4-sfGFP-hnRNPUL1-GB1-NLS	This paper, cloned from Addgene #60904
pHRdSV40-scFv-GCN4-sfGFP-hnRNPUL1WA-GB1-NLS	This paper, cloned from Addgene #60904
pU6-sgRNA-ASCL1-1	This paper, cloned from Addgene #60955		CGGGAGAAAGGAACGGGAGG
pU6-sgRNA-ASCL1-2	This paper, cloned from Addgene #60955		AAGAACTTGAAGCAAAGCGC
pU6-sgRNA-ASCL1-3	This paper, cloned from Addgene #60955		TCCAATTTCTAGGGTCACCG
pU6-sgRNA-ASCL1-4	This paper, cloned from Addgene #60955		GTTGTGAGCCGTCCTGTAGG
px330 hnRNPUL1 gRNA	This paper
hnRNPUL1-AID -hyg	This paper
hnRNPUL1-AID -neo	This paper

### Sheet: Software used
Tool and Version	Source
STAR 2.4.2a	https://github.com/alexdobin/STAR
Integrative Genomic Viewer 2.13.2	http://software.broadinstitute.org/software/igv/
BWA 0.7.17-r1188	http://bio-bwa.sourceforge.net/
Cutadapt 1.9.1	https://github.com/marcelm/cutadapt
rMATS 4.1.1	https://rnaseq-mats.sourceforge.net/rmats4.1.1/
CGAT Tools	https://cgat.readthedocs.io/en/latest/cgat.html
Deeptools 3.5.1	https://github.com/deeptools/deepTools
DESeq2 1.36.0	https://github.com/mikelove/DESeq2
UMI-tools 1.1.2	https://github.com/CGATOxford/UMI-tools
MACS2 2.2.7.1	https://github.com/macs3-project/MACS
Samtools 1.9	https://github.com/samtools/samtools
Featurecounts 2.0.1	https://github.com/ShiLab-Bioinformatics/subread
ChimeraX 1.6	https://www.cgl.ucsf.edu/chimerax/
Alphafold 2.0	https://alphafold.ebi.ac.uk/
Image Lab 6.0.1	Bio-Rad
R 4.2.0	https://cran.r-project.org/
R Studio 2022.02.03	https://www.rstudio.com/
Graphpad Prism 9.1.0	https://www.graphpad.com/

### Sheet: Public Data Used in this Study
Experiment	Target	Raw data GEO/ENC	Processed data
ChIP-seq	Coilin	GSM1411619, GSM1411620
	hnRNPUL1	ENCLB399ADI, ENCLB200MVP, ENCLB950PVQ, ENCLB080BTA	ENCFF461DIC
	RNA Pol II	-	ENCFF547IOW
eCLIP	hnRNPUL1	ENCLB329YDM, ENCLB650YGP, ENCLB015GJP
	hnRNPU	ENCLB913WLN, ENCLB174IHH, ENCLB935EDZ
	FUS	ENCLB976AKI, ENCLB042TSY, ENCLB861HQF
	EWSR1	ENCLB512BFT, ENCLB689GWR, ENCLB959KMS
	TAF15	ENCLB394YRD, ENCLB854AFD, ENCLB731KNF
	hnRNPA1	ENCLB113XXI, ENCLB989WTG, ENCLB932JNU
	hnRNPK	ENCLB405GVM, ENCLB535CAM, ENCLB654MHU
	hnRNPC	ENCLB466VBI, ENCLB686CTS, ENCLB793PPC
	TDP43	ENCLB754PZD, ENCLB844WUK, ENCLB615MWL
	hnRNPL	ENCLB724LCD, ENCLB460IOL, ENCLB757VFG
siRNA RNA-seq	hnRNPUL1	ENCLB506NGI, ENCLB962XBU, ENCLB926ODV, ENCLB258JXF
